# Pooled CRISPR interference screening identifies crucial transcription factors in gas-fermenting *Clostridium ljungdahlii*

**DOI:** 10.1101/2024.02.20.581120

**Authors:** Huan Zhang, Huibao Feng, Xin-Hui Xing, Weihong Jiang, Chong Zhang, Yang Gu

## Abstract

Gas-fermenting *Clostridium* species hold tremendous promise for one-carbon biomanufacturing. To unlock their full potential, it is crucial to unravel and optimize the intricate regulatory networks that govern these organisms; however, this aspect is currently underexplored. In this study, we employed pooled CRISPR interference (CRISPRi) screening to uncover a wide range of functional transcription factors (TFs) in *Clostridium ljungdahlii*, a representative species of gas-fermenting *Clostridium*, with a special focus on the TFs associated with the utilization of carbon resources. Among the 425 TF candidates, we identified 75 and 68 TF genes affecting the heterotrophic and autotrophic growth of *C. ljungdahlii*, respectively. We directed our attention on two of the screened TFs, NrdR and DeoR, and revealed their pivotal roles in the regulation of deoxyribonucleotides (dNTPs) supply, carbon fixation, and product synthesis in *C. ljungdahlii*, thereby influencing the strain performance in gas fermentation. Based on this, we proceeded to optimize the expression of *deoR* in *C. ljungdahlii* by adjusting its promoter strength, leading to improved growth rate and ethanol synthesis of *C. ljungdahlii* when utilizing syngas. This study highlights the effectiveness of pooled CRISPRi screening in gas-fermenting *Clostridium* species, expanding the horizons for functional genomic research in these industrially important bacteria.
