## supplementary data 2 for "Pooled CRISPR interference screening identifies crucial transcription factors in gas-fermenting *Clostridium ljungdahlii*"

### Sheet: Sheet 1
Supplentary data 2: A CRISPRi library designed to target 400 negative control crRNAs with no binding hits in the Clostridium ljungdahlii genome.
Number	Negative Control	crRNAs
1	NC_1909	TGGGGTACACCTCCCTGTACTGTA
2	NC_2630	GGGACTACTGTCCCTCGCAAGGAG
3	NC_2631	CTGATACCCTCGTGAGCCGCCTTG
4	NC_2635	GCATGCGGAGCCCCGTCCAGGGTT
5	NC_1903	TTGCCCGAGCCCAGCGCATTACCT
6	NC_1904	CTCGAGGACCGTGCCCGCAGAAAG
7	NC_982	ACAGCCCACCGAATACGGCATGCC
8	NC_980	GGACCCTCGAGCCACGTTCTGCAA
9	NC_986	AAGATACGACTGCCCACCTCCCGT
10	NC_3267	TCTTGGTCGACGCGTCTGCACTAA
11	NC_3264	CAGGTGCGCAGTAGCTTTGCACCC
12	NC_3466	CGTCAGTGCTCCCGTTATGTTCCC
13	NC_3469	GTCTTAGCGCGTTGGTATTCCCCA
14	NC_2120	CACGGGGCTCCCCGACCCGTCGCA
15	NC_3318	CACTAGTCGGCGCTGCGAGACACT
16	NC_3990	ACAGCACAACGCGGGTGTGGCCTT
17	NC_3996	TAGCATCCGTGGAGGGACCCGACT
18	NC_3312	AGCACGCATGTATACTCATCGGGA
19	NC_3319	ATTCTGACGCGCGTTCCTTGACGA
20	NC_3313	GGAGGGGGCGTTTGGAGAATGCCA
21	NC_2639	TACGCTAGTCTTCCGATGCCGATG
22	NC_3094	ATGAGGGCCACTGTGGACCGAGAC
23	NC_3862	ACGTCGATGAGACGTAACCTGCAC
24	NC_3260	GCTTGGGTCTCACCCTGGAACATA
25	NC_1628	ACAGAGTAATACGGTTCGCTACTG
26	NC_3092	CGTCCCCGAGTAACCGTGCATAGT
27	NC_2337	GCCGCACTCCAATGCCAGACGTCC
28	NC_2330	TAGTCATACGCGGCATCCCATTAG
29	NC_618	CGATACTACGAGCCAAGCGGCTGA
30	NC_345	GATTAGGTTGTCGCTCACGCACTG
31	NC_347	CGCATAAGACGAAACTCGATGCCC
32	NC_343	AGGGCTAATACCGACGGCAAATCT
33	NC_342	ATTCCTGAGGGGTGAGGGTGATAT
34	NC_3256	CCGAGCTGTGCCCAAGAGCGCTAG
35	NC_1220	AGCGGGACAGGGGAGATCGCCTTT
36	NC_1223	GGCGCGAGTTCGTACTCCACTTCC
37	NC_1226	CGGTGTGCGCCTCCAAGCGCCTAC
38	NC_3251	TGCCACGCGGATGATTCTCATATC
39	NC_2931	GACTCGGGTCTCTGATCTTCGGGC
40	NC_2934	GGAGTAGCTGGCACCTGCGAAGGT
41	NC_501	TTCTTCCCTGGCGCCCGGTCCTAT
42	NC_1598	AGACAGATTGCTCGCAGGTAGGCT
43	NC_1591	GGGCCTCTCTTCGCCCGGCGTTAT
44	NC_1594	GGACGTTCCGATGGTGGCGGCTGA
45	NC_2805	GGGGTACGGGTGCCGGAAGTGCCT
46	NC_189	AGCGTCACGTAACCCGTGAGATCA
47	NC_188	TATAGGCTCACGCGACTAGTGTTT
48	NC_2803	CGAAGCCCGTCGAGAAGGCACATA
49	NC_1355	GTGCGACGATCACAATCAGATGTG
50	NC_180	TCACACGAGGATCGCCCCATCTTT
51	NC_760	CGATGACTATCGATCTTGCCGCGT
52	NC_764	CTCCAGGCTGGGACGAAACTCGAA
53	NC_768	GGCTACTGCCGAGCGTAGGGCAGG
54	NC_165	GTAGCCATCGCTCTTCGGCATACT
55	NC_161	GGGCCGAGCGGACATCGACATAGT
56	NC_1685	ACGGGAACACTCTGGTGCTTGCAG
57	NC_1683	GAAGCGTTCAGGCCCTGTTATGAA
58	NC_30	ATGTGCATACCGGACTGCGTACGG
59	NC_1179	ATGAACGGGTCTTGGTACAGAATG
60	NC_1173	GCTAATGCCCCCGGGTCGTTAAAT
61	NC_1175	CCATAGAGACTGGACGAGGTCACC
62	NC_1176	CATACGGAGTCCGCTGTTCGTACC
63	NC_3191	GGCAGCGGGTAGTAGCGAGGAGTA
64	NC_3192	CGCTTATGGAGTGGTGCGCGTAGA
65	NC_3197	GAACCCCCGGTGGGAGGCGACCTA
66	NC_3954	GCGTCGTCTCTCGGACAGTAGCTG
67	NC_1770	GGGGGGTCCCATTCCGCGTTTTGG
68	NC_1771	AGGCTCGGCGGATTACTGTACGTG
69	NC_1774	AGCTCGACTCCCAATGTCGCATGG
70	NC_1822	GCTGGATTACGCCTGCATTCCGGC
71	NC_1821	ATGGGCGTCGACGAACTTGTTTTA
72	NC_1826	TTCCGCCTGACGTATTGAGCAAAG
73	NC_3689	GCTCTTCCGTGATACACCCTCAAA
74	NC_3680	CCGACACGTAAACGTCACGTCTAG
75	NC_3683	AGAATGCGAACTGTGCGAGTTCGA
76	NC_3047	GGCTCGTACGGGAGCGCTGCACTA
77	NC_3042	ACGCCTCCGATCGTCACGGTGAGT
78	NC_1916	CTATTTCGCACAGGGCGCATATGT
79	NC_1917	ACGGCTGACGAAGTGCAAGAGTGC
80	NC_1911	GTAGTTGTTCCCTGGTCGGTCACT
81	NC_979	ACGACTAGATGCCAACCAAAGCGA
82	NC_976	TGACGTAGCCCCATTCGATCCTCC
83	NC_3001	TCGTCGCGTGTCAGGCGGACCTAG
84	NC_3740	TTGCGACACCCGAGCACCGTTAGA
85	NC_3742	CCCGTAGCCCCGAGTTCCAAGACG
86	NC_2876	CCGCGCCGAGCACACCTACGTTGA
87	NC_3459	ACGGCAAGGTTCCTCAACAGGGAA
88	NC_2649	GAGGGCGGTACGTGAATCAGTCAA
89	NC_3008	TCTATCGCGCCCTAAAGACCATGG
90	NC_3452	TCACATGACGCTCATCTCTACAGC
91	NC_2151	CTCACGGTTTGGGTCTAATGCAGA
92	NC_2157	GAATCGCGGGTTCCCCCCCGTGTC
93	NC_888	TGACAGGTCAACTGGCCTCCCTTC
94	NC_889	CGTGTATGACGCGAACAGATAAGT
95	NC_883	TGTCATACCTAGGGATCCCAACCA
96	NC_887	TCTGCCGCACTCGCGTACCGTGGC
97	NC_2879	TATGGGCTCAGCCGTGTCCCTCGT
98	NC_2032	CGGGGTGGTTACGCCAATGTACGA
99	NC_2038	CACGTACTGGCCCCAAAGGTATGG
100	NC_3521	TCGCGCGCGAGCTTCGAACACTTA
101	NC_3853	TGCAGGCCGACCGCCTGTGATCCG
102	NC_2327	CAGTAAAGACGGTGCGGCTCTCGA
103	NC_2321	GTCTCGTCCGTCTGGATGCAAATT
104	NC_373	TCAAAGGGACGAGCCCGGTCCCAA
105	NC_374	TTGGCTGCCTGGTCTTGAATTTTT
106	NC_377	CGGTTGCGGTTAGTAGGTTTGGTA
107	NC_3927	CCCTCAGCGGCAAAAACGGATCAT
108	NC_2927	TGCATACGCGACTGAGGTGAAGAC
109	NC_1219	GAGGGGCGGCTGCCAAGTTCATAT
110	NC_1216	GAAGCCAGAGGCGCTCGCGATCGG
111	NC_1213	GTTAGCACGGTGTGCCTAAGGAGC
112	NC_572	CCCGGGGGCCGGTACCCATCCTAG
113	NC_575	CAGCCACCACAGAGTTCGGCCGTT
114	NC_1369	CGAGTGTCCGGTCCAGTGTAGGCT
115	NC_2814	CGTCATAGACCCCCAGATAACGGT
116	NC_1363	GCGCCTGCCGAGTTGCGGTGTTGC
117	NC_1365	ACAACGCGGACAGATGCAGCGGTT
118	NC_669	CTACCAGTTCGGGGCATTTGCCTC
119	NC_1544	CCACACTACCCTAGTTGCATTTGT
120	NC_798	GGTCAGAGCCCGTCGGCATAGTCT
121	NC_797	AGCAACCGCGGCGTCTGCTAGCGA
122	NC_792	GCCCGTCACTCTTGTACGTCCCGC
123	NC_150	GTCACAGCAGTCGTAAACTACAGC
124	NC_153	GTGCCCCCACTGACCTCCAAAAGA
125	NC_155	CGCTTGTGTGGTGTCTTGGGCATA
126	NC_1149	GCTCTAGTCGATCTTACCCCCTTC
127	NC_3203	ATCCCCGTTAAGCGCCTATTTTAC
128	NC_3206	TTTCGCATTGACCGGGTGCGTGTG
129	NC_3679	TGGACCTTCGACAGCGCCTTGAAG
130	NC_1556	GCTCTAGTGCGGGACAAGAAGGTC
131	NC_3074	GGCCCAGAGGGGTGTGCAATTCAC
132	NC_3639	CTCTTTCGGTACGCCACAACTCCC
133	NC_3038	CCCTAGTGAGCCGCCTGGCAGCAG
134	NC_3031	CGATACGGTCAGCCGCCAAACATC
135	NC_145	GCTTGCTAGACGGACCAAGACAAG
136	NC_2498	ATCTCGGCTCTAAACCCGCTCAGA
137	NC_965	ACTTTCAAGTTGGCCCCGCATGCC
138	NC_966	TGCCGTAGCGGGTACCAGCAAACA
139	NC_961	ATCCCCAGACGAGACGAGACTCAG
140	NC_960	CGACATTGCACCTCGACAGCAAGT
141	NC_3120	TCGCACATCTGTGCACTAACAACC
142	NC_3447	CCTAGCTGGGAATCGTTTTTGGCA
143	NC_2149	ATCGCGACCCGATTCCGTTGCCTC
144	NC_2141	GCCAATGCGCCAGAGTGGTTACCC
145	NC_2143	GGAGAAGCCGTGCTGAATTTCGAA
146	NC_2147	CGCCGTCCATAGGCCAATGCCTGA
147	NC_891	CGAAATCGGTCTAATTCGTCGCGG
148	NC_890	AGACAGTAGGCCACCCGTTAATAT
149	NC_892	CTACAACGCCCTCCATCGTTTACT
150	NC_3537	AGAGCCTGACCCGCGGGGACCGTC
151	NC_2007	ACGGCGTTGGACTGGGGATATGTG
152	NC_2001	TAGCACGTTACCATCGCTTCATTC
153	NC_2000	TTGTCGGAACCCGAGGGAGACGGT
154	NC_3846	GTGACGCACCGAAGCACTCACACG
155	NC_3843	TTGCGCGCCCTTTTCTCGGTGAGC
156	NC_3849	GAATGGACAGGTCCCCGGATATTC
157	NC_3719	AAGGATCGGGGGGCCCATAGGCGA
158	NC_3712	ATACCAGTGGCATTCCCGTCTGCT
159	NC_1926	TCCGAGAGATAGCCTGAAAGTTTT
160	NC_3876	AGCATCAACCCGATACCCCTGCAA
161	NC_1724	GTAACGAGCCCGATACGCTTGTAT
162	NC_561	GTTCGAGCGTAGCGATATATTTCT
163	NC_562	CAATACGGCGCGGCATACTCGAAG
164	NC_2525	TCTCCGTCAGGATTGCGGTTTTTA
165	NC_1372	TGTCTCGGAAAGTCGCGACCCAGA
166	NC_787	AGACCAGTGCTAACGCGATTCCCC
167	NC_786	CGAGTGAGCTGTACGTTGCTTAAG
168	NC_783	ATTGCTCGGGGCGCGGATTACGGG
169	NC_782	TGCTTCGGTCGTGCGCGTTATCGC
170	NC_415	CGGATTCCGGGGGTACGACATCCC
171	NC_1154	GCGGGCCTCTAGGCGGCCTATTCT
172	NC_613	GAGCAACATATCGCTCTAAGCTTC
173	NC_612	GCCACATAACCGCATGACTCCTCA
174	NC_611	AGGTTAGTCCGGCCACTCAACATA
175	NC_614	TGTACCAAGACCGTTACACAAGCT
176	NC_3333	GCTCAGAGCCGATAGCGGGCGGAG
177	NC_1790	CTTCGGGCGTGCGCGCCAGCATCC
178	NC_2799	CGCTTATCCGAAGACGCGGCGCTA
179	NC_2557	GCCCCGTGGCGGGACCCGATCTTG
180	NC_2551	CCGAGTCGACTGATGGTTCTAGAG
181	NC_3028	AGCCGCAAGTCACTTCCAAAGTGA
182	NC_1655	TAGGAAGTGCGCGATCCGAGTCAA
183	NC_3022	GATACGTGTGACGCGGCGGCATAA
184	NC_1970	ATAAGCGCCCTAGTCTGTTGGCTC
185	NC_1973	ACAGCGCAAGGCGGGTACGGTAGT
186	NC_1979	GACTGGGTGAGAACGCGGGAGTAT
187	NC_952	TTCCCAGGGCGGTGCGACCGTTCA
188	NC_2175	TCCGTCGCGCCGGCCTCCCATTTT
189	NC_2176	CGCGCACGTGCCCGACCTGGAGCG
190	NC_2172	ATAGGGCCTTGCGCGGCCCCACAA
191	NC_2179	TCCTCTGCGCTTCGCACGAGCATG
192	NC_2777	AGCACCACGGTTGAAGGAGGATGT
193	NC_2773	GGCCGCGCACTAGTTCGCCGCAAC
194	NC_2770	CCTGGGCGCTATTTAGTCCATCTC
195	NC_2962	GCGCGGCGCCCACTGCCGTTACGG
196	NC_3563	CCGCACTGCGCTAACCAACCGCAC
197	NC_3543	TAGCCGGAGATCTGCTGGCGTTCA
198	NC_2013	TGACCCGCATCCTAGCATGCCGTT
199	NC_2011	ATCGATTGGCGGTGTTCTGCTGTG
200	NC_2014	CACAACGACCTTCGACAGTCCCCA
201	NC_3787	ACTTCGGGCACCCTGGGGGTAGCC
202	NC_3838	CGGTACGCCCCTAAATCGCGACAC
203	NC_3788	CATCAGAGCTCGGGGTCCCCAATA
204	NC_3765	CCCGCACTAGCGAGAGAAGGACTA
205	NC_3816	TAGAGGCGGCCGCAATAGAGGCTG
206	NC_3811	ACGCGTGTACGACTGTGGTGCTTC
207	NC_2304	CGCACCGTAGAAGTAGCATTCACG
208	NC_2303	CGGGTCTAGCGACTGGGTAGTTCG
209	NC_2640	TGAACCTGGCCGGACGACTCGATC
210	NC_3812	CGGCGGTATCGCCAGTCCGAGCGC
211	NC_3943	GGATATCACGCCCACGACAAGCCA
212	NC_2940	CGGGCGCGCGTCTTTGCGCCTGAT
213	NC_2942	GCCTAGAACTCGTGGCCATCCCAG
214	NC_2944	GTGGGGACTTCACGGGGACGAAAG
215	NC_2949	CCCTTCCGTCTGGGACGCCCCCCA
216	NC_558	TCCCGACGCCCCATCTCTATATTG
217	NC_228	GAAGCCAACCGACATAAGACCCCT
218	NC_221	AGCCATCGCAGCCGGGACGATCAC
219	NC_1091	CGGTGTAGCGTGAGTGGGGTACCG
220	NC_1097	TCCGCGGACAACAAGCAGAAAACG
221	NC_1095	AGTCTTGTTGAGTGGGGTAGGTTT
222	NC_1302	TGCTCGCGACCAGTCGGCGCGGTA
223	NC_313	GTCGCCAGTACTTAGGTTAACCGC
224	NC_311	CCTGGGTTAGTTACCAACGTATTT
225	NC_315	CGCAATGGCACCCTAGTGCGTTAG
226	NC_3238	GGTCGTGTTGCAAACTCGTGAACC
227	NC_139	CGATTCCGCCGGCCAACAGCGAAC
228	NC_137	ACAGGGGCCCCTGTATACTATACC
229	NC_1413	CCAGCTTTTGGGGGCTGATCGGCC
230	NC_1412	GCCTTACGGAGGGCCTGACAGTCA
231	NC_88	TGTGACTGCCCCCGAGCAGCTGCT
232	NC_81	ACCGACAGGCCCGCGCCCTTGATA
233	NC_87	CCGGAAGACTCGTAAATCTATAAG
234	NC_86	CGTTCGTTTAGTTTACCGGTAAAA
235	NC_3308	GGGCGACAATTCGTCGCTCTCTTA
236	NC_3300	GGGCAACCACCTAGGACCCCAGCT
237	NC_1295	CTCCAGCCCAACGACTAGTATCTC
238	NC_1297	GTAAACAATAGTACGGGCCACGTC
239	NC_1296	AGCGTTATGTTCGGAGCAGAGACT
240	NC_2789	GGTATGCGTAATCTCGATATCTCT
241	NC_2787	GGAGCCACGCTCCATGGGTAGGAT
242	NC_3015	AGATCTATCCGCCTACGGTACACC
243	NC_1354	AGAAAGCGCCGTGGATTGCTCGGA
244	NC_3017	GGGAACACTGGAATATCGGCCGGC
245	NC_2544	GCGAGGATAGTCTTCGGTAATAAC
246	NC_2542	GCTCTCGCGCGGCTACTGAGAGGA
247	NC_1878	CCCCGTTGCCCGTGATAATAACCA
248	NC_1941	ATTGGGTGCGTCGTCGAGTGCCGA
249	NC_1576	CCGAGCGGGCGCTGATTATGGTAC
250	NC_947	GGAGTACGGGCCTCACAATAAGTG
251	NC_942	GCTGACGCAGCGGGATCGACCGAA
252	NC_2709	TAGCTCCGTATACCCGGATCATCC
253	NC_3347	CGACCGGCAGGACGAACTGTTGGA
254	NC_3341	CGCGTCGCAGGTCATACCACCGCC
255	NC_3963	AATGACCTTTCGGCACGCCAGAGG
256	NC_2765	ACGTAAGCTTACCTGTCGCGCTGG
257	NC_1893	AGGACGGCCTGCCGTGGGTTATAA
258	NC_1892	TGGAGGCCATCGGTGCGTTAGTCG
259	NC_3908	CGGAGGTTTCCGGCCTAGATTCCG
260	NC_3556	CGCACTAATGTTCAGACCGGCTCA
261	NC_3557	CAGAGAGGCTCCCTCCTTGCTGGT
262	NC_3829	CTTTCTCTCTCGTGGTCGCCACAT
263	NC_2373	ACCTCCCGGTACGTGGAACCCTCT
264	NC_2370	GCTAGACATGGGGTCAAGCTACTG
265	NC_3950	GAGAGCCCCCGGTAATCTTGAGTT
266	NC_2430	CTCCTTCGGGCTCCGTCTAATCGG
267	NC_3483	TCCATGGAGACACGTAGCGTAGGA
268	NC_3481	ATCGAAGCTTAGTAGTCGCTGCAG
269	NC_3258	AGGCTATCCAGTTTCCGGTCAGTG
270	NC_1688	TGGTTGTGCACCTAGCCCGGTAAC
271	NC_3952	GATGCCGTCCCCATTCATTCGGAG
272	NC_2432	CCATTGAGTGCTCGACTCTAACGC
273	NC_2209	GGAGACCAACGTCATCCCAACGAA
274	NC_2208	TGAGTCAGCTCGGACGGAAAGCCG
275	NC_2203	CCAACGTAGACGACTACCGTGCAA
276	NC_2201	ACATGAGTCGGCGCCCTGCGCTCG
277	NC_234	CTCGCGGACGTCGCACATCACGAG
278	NC_1088	CGCCCTTCCCGACTACCCTTTATC
279	NC_1089	CTTCTTAACCGTGCCGGACGACGA
280	NC_1310	ATCGCGAATTGCGCGAATGAATTT
281	NC_1312	CGCGGATTTCAGGTAACGTCCTCG
282	NC_1316	GAGACTCTATGAACTAGCGAAGCC
283	NC_1318	GGTCACCACGGACGTCCTCGCCTG
284	NC_303	GAGTCGTTGAGGCCATGGTAAATC
285	NC_302	ATCAGCCACGGGTCCCTAGACGTT
286	NC_2216	CGAGAACCTCGAGTGAGCCTGATG
287	NC_437	TGTGGTCGCCCGCTTGAGCCGTCT
288	NC_1530	TGTCCCCAAGTGGCGCACCGTCAT
289	NC_1531	AGGGTCGTACGGCAATCGCCTTGC
290	NC_128	CGACGCTCACGTGGTAAACTTAGG
291	NC_125	TCTACGCACCGCGAAACGTTAAAC
292	NC_127	TTTGGCTGAGCCAAGGTCCTGGAT
293	NC_1409	GCACGATACCTCGACCACCTGTCT
294	NC_1407	GCTCAGGGATGGTACCGTATTCAT
295	NC_1624	CGAACACAGCCGACTACGTTAATT
296	NC_1621	CGGAAAGTCGCAAGTGCCCTCCGA
297	NC_1623	ACCGAAGACTATTGGTACAAGGCG
298	NC_3817	TTGCTAGCCCACGGTGCCGAAAGG
299	NC_3748	GCAGAGTTGCACACTGTGGTGGAA
300	NC_1871	GATACCTAAAGCGAACTTCATCGC
301	NC_2578	GGTGAGATAGGTCTGAGTTCAAGA
302	NC_2575	GGGGGACACGATAGGCGAATAGGA
303	NC_2574	CACGCGACTAGAGGTCGCAATAGG
304	NC_2983	TGCGGATGTGCACCGGGCCCTAAA
305	NC_2683	TACGGTCGTCGACGTTGGAAAGTA
306	NC_2682	ATGATCCACCCAGGCAACAACAGA
307	NC_1959	CAAGGCCGCGCGACTAAATCTGAC
308	NC_2684	TAACACTCGGATGCGATGGAGTAA
309	NC_1952	CGTGCCCACCCCCCGACCTGCCAA
310	NC_1951	AACATGCGCGTCGGTACCTAAATG
311	NC_933	AATTAGCCTCTCATCCCGCATGAC
312	NC_939	GACAGCTGGCTGTTAGCTGATTTG
313	NC_3178	CCCCTGAGGATCACGAGTGCCATT
314	NC_3177	GGGCGCAACAGTATTCTGCCTTTC
315	NC_2197	CGGTAGCCGTCAAGTTCGACACGT
316	NC_2191	GGGTTAGCGTCATTTCGCAGAACT
317	NC_846	AAACCCGGGGCAGCGATCAAATAC
318	NC_845	GTTCGGTAAGAGTACAGTAACGGA
319	NC_842	ACCACCGCGCCACGTTAGCAATTC
320	NC_840	CGCAACGCAGACGAGGGTGGGCTC
321	NC_2427	TTCCGTGACTAGCCACGGGTTTTC
322	NC_3767	GATGATCGCACCCCGACGCTGGTT
323	NC_1939	CGCCCTGCACAGGCCGGCTAGCGT
324	NC_3763	GAGATCTCTCACGCACGAGCAGCT
325	NC_3540	TTGATCCTCGCAAGACCGCCCGAA
326	NC_2362	GCACATTGCGTTCAGTCAATACAG
327	NC_3833	ACGTGCGACACCCTGGGTCTCTCG
328	NC_3832	CCGACCCTTCAGTCGGTCGCGCTA
329	NC_3836	GCGTCAAGTCTACTAGTGTCGTAT
330	NC_3124	CCAACCTTCCGCTCTGGAAGTAGT
331	NC_2214	GCCCCCAGTTCATGCCCGTGATAC
332	NC_2213	TGTAACGGGCCATTCGCGCCTATT
333	NC_3583	GCTCTACGCTGAGCACGTGGCCGG
334	NC_2910	GTTCGAGGAGCTTTCGTGGATTGT
335	NC_209	AGCAATTGGGCGATCGATTAGTAG
336	NC_2986	ACACTAGAGCTCATCCCGGACATG
337	NC_2982	ACCATGACATTGGGCATCAGCCCC
338	NC_2434	GCGAGCGAGGTGGTGCACTATCAT
339	NC_110	GCACCGTGGCCCTTCAAGTACTAG
340	NC_111	GCCAAGGTCGCGAGAGCGTTTCAT
341	NC_1323	GGCGAAGACAATCGAGCGTTGTCG
342	NC_339	TCGGGCGCTTAAAGTGCGCCAGAC
343	NC_335	CGCTAGAGGCCTACCCCCTTGAGT
344	NC_330	ACCCGATGCGCCTCCCGGAAGTCG
345	NC_332	TTAGCACGGGACCCGCGACAGATC
346	NC_114	GAAGACGGCTATCCCCACCATTGG
347	NC_684	GTGAGTCTCCTAACTTCCACCGGC
348	NC_685	TGACGCACAGAACGATCGAGAGTG
349	NC_686	ACTCCCAAGAAGGCGGCGTCGCCT
350	NC_683	ACGGGCGTGAGGACAGGTTCTGAC
351	NC_2840	GGAGAGAATAACGGGGCTAGGACA
352	NC_1186	GGTCTTCTTGCCTAGCCCATCAAT
353	NC_3266	TGGTGTGGCCCGGCGGCTCATGTT
354	NC_1435	ACAATCCACGTCGTCAAGGGGGTA
355	NC_1436	CCTATTAACAGCCCGAATCGCTTT
356	NC_1613	TCGTGCGCCGCCGCTCGCCTACTA
357	NC_3369	CGCGACCTCACACCGAGCGTGTGC
358	NC_3368	TCGGATGCGAAACGCAGGAGGCCA
359	NC_591	GCGTACGACTTTGCCAAGCACCTC
360	NC_521	TAGGGTAGTACACTCCTAGAGTTA
361	NC_1050	GTTAGGTTCGTCTCCCAGGGGATC
362	NC_2690	TGGCTACCGTGCGCTGCCAGCTGG
363	NC_2691	GGGTAGCTCGGAAATTAGTGTCCG
364	NC_2692	GGACCCGGGACGACCGAAACTCCG
365	NC_2695	GTCGCCCGATTCCCTTGGCGGGGG
366	NC_921	CCCCGGCTATCTAGAGTCAGGTAA
367	NC_925	CCGTTTGGACCAACAGTCCGTGTT
368	NC_3109	ACCAGTGAGATACCAGAGGTAAGG
369	NC_3101	GCGTCGAGCTATCTATGAGTAGAT
370	NC_2182	CTGACCTAGTCAGAAACGTCTTCC
371	NC_3617	GACCAAATACTCAGTCGAAAGTCG
372	NC_859	CGGCGTATGGTCTAACCACTTTCA
373	NC_855	CCTGCGCCCATCGCGACTTCATGA
374	NC_854	TACCTTCTACCCCCGACAGGTCTG
375	NC_853	CTAGTAGGTGTGGCCCACTTTTAT
376	NC_2604	CTCCGTATGGGGGGTGATAAGAAG
377	NC_1859	GGTTCACGGCTGGGAGGAAGCGTG
378	NC_3362	CGCGCAAACCTGTGGGCCCGCCGA
379	NC_2620	TCCGTCGACGCAGCATCACGTCTT
380	NC_1858	GGCGGCTTCGCGTGTTACTAAGCA
381	NC_3089	CAGATCACGCCCAATCCCCAGGAC
382	NC_3367	GAGTGAGTCGTCGGCAGTCTTATT
383	NC_3366	ACTATGACAGGTACCGGGTGCGGT
384	NC_1981	CTCGCGGGAGACCCTTGTGCGAAC
385	NC_1983	CCGAGCCGAGTATTTGAACTCTAT
386	NC_1982	CAACCTACGCGGCGGGACAGCCCA
387	NC_1985	ACCACGTGTTCTGTCCTCTTCGTC
388	NC_1984	TCGCGTAGCAAACGTCGCAACCTT
389	NC_1987	CGGACACCCAGGGTTTGGTCATTC
390	NC_3083	TGCCTTAAAGGCGCCGGTTTCATA
391	NC_1850	GTATACACTGCGAGGACTGCCTGT
392	NC_3949	GATCTAGGTAACATGCGGGCGCCC
393	NC_3948	CGAAGTCCGAGCACCGGCCGAGCA
394	NC_3947	TGAGTACCACACGCTCGGCCGGTT
395	NC_2355	AAACGCCAGGGTCTTCCCGGCATA
396	NC_3971	CGCACTCAGCCTTGAAGTGTGAGC
397	NC_2488	GCCGTCCGGGGGACCTTTCACAAG
398	NC_2229	CGAAGGGGAATCGCACCGTTTTGA
399	NC_2225	GCTCGGCTTTCTCCGAGCAACGCA
400	NC_2224	AGCGCTAGGAACATGCGCCGCATT
