## supplementary data 4 for "Pooled CRISPR interference screening identifies crucial transcription factors in gas-fermenting *Clostridium ljungdahlii*"

### Sheet: Sheet1
Supplentary data 4: 68 TF genes have potential associations with the autotrophic growth of Clostridium ljungdahlii on gas fermentation. NegativeLog10P, obtained by two-tailed MWU test.
Synonym	Score	Fitness	NegativeLog10P	Product	Gene Function
c01230	9.76112	-1.39979	6.97327	-	LacI family transcriptional regulator
c07960	15.2503	-1.74619	8.73349	hrcA	heat-inducible transcription repressor
c16040	1.23912	-0.434833	2.84965	-	PadR family transcriptional regulator
c12190	9.49116	-1.36122	6.97255	fur2	ferric uptake regulation protein
c06760	2.2517	-0.538493	4.18148	-	transcriptional regulator
c08440	1.54208	-0.718701	2.14565	-	transcriptional regulator
c01560	6.84256	-1.13129	6.04843	-	hypothetical protein
c25910	1.11157	-0.618873	1.79612	rpoE1	RNA polymerase sigma-E factor
c00590	2.17057	-0.522183	4.15672	-	IclR family transcriptional regulator
c27850	1.56893	-0.473225	3.3154	-	hypothetical protein
c40650	1.16002	-0.493049	2.35274	-	regulatory protein
c01510	0.681095	0.391041	1.74175	-	regulators of stationary/sporulation gene expression
c03030	4.79196	-1.10301	4.34443	-	CopG-family transcriptional regulator
c28220	0.73348	-0.631544	1.16141	-	sugar diacid regulator
c06160	8.20286	-1.10009	7.45655	-	transcriptional regulator
c28040	0.709943	-0.601866	1.17957	-	transcriptional regulator
c08700	0.925818	-0.34888	2.65369	-	transcriptional regulator
c38470	1.00469	-0.358847	2.79977	-	response regulator
c04890	0.6822	-0.350567	1.94599	-	molybdate-binding protein
c12330	1.33563	-0.401226	3.32888	sigG	RNA polymerase sigma-G factor
c34650	2.67613	-0.719331	3.72031	-	hypothetical protein
c08220	9.52401	-1.18094	8.06476	rpoD	RNA polymerase sigma factor
c34000	1.76499	-0.626512	2.81717	-	transcriptional regulator
c19880	0.802038	-0.35753	2.24327	-	GntR family transcriptional regulator
c33970	1.66229	-0.512162	3.24562	spoIIAA	anti-sigma factor F antagonist
c32950	2.03944	-0.575623	3.54302	-	transcriptional regulator
c08130	16.34	-1.6201	10.0857	-	transcriptional regulator
c07720	2.30099	-0.587278	3.91806	-	transcriptional regulator
c23230	0.923616	-0.34145	2.70498	-	sigma-54-interacting transcriptional regulator
c09320	1.63206	-0.513121	3.18066	-	transcriptional regulator
c21790	1.8777	-0.51843	3.62189	-	ArsR family transcriptional regulator
c20610	0.865007	-0.862392	1.00303	-	DeoR family transcriptional regulator
c30510	9.9839	-1.56183	6.39244	-	GntR family transcriptional regulator
c41360	6.58422	-1.36552	4.82176	ctsR	transcriptional repressor
c39160	3.08383	-1.1624	2.65299	-	transcriptional regulator
c30420	0.718912	-0.391082	1.83827	-	LysR family transcriptional regulator
c01860	3.01986	-0.705362	4.28129	-	transcriptional regulator
c15640	0.749579	-0.507682	1.47647	-	arsR family transcriptional regulator
c04360	0.812119	-0.482569	1.68291	-	MarR family transcriptional regulator
c12100	4.53723	-1.49867	3.02751	-	transcriptional regulator
c32060	5.84053	-0.786289	7.42796	-	transcriptional regulator
c07090	4.09948	-0.753007	5.44415	-	transcriptional regulator
c13950	1.07158	-0.361936	2.96069	-	hypothetical protein
c23930	0.821733	-0.349816	2.34905	-	transcriptional regulator
c26940	3.16345	-0.910071	3.47605	-	transcriptional regulator
c11190	5.77091	-1.24435	4.63768	argR	arginine repressor
c33890	1.25662	-0.559275	2.24688	-	transcriptional regulator
c42200	13.0469	-1.80328	7.23507	-	MarR family transcriptional regulator
c21350	4.55049	-0.806023	5.6456	-	rpiR family transcriptional regulator
c10410	2.67917	-0.561436	4.772	-	RNA polymerase sigma factor for flagellar operon FliA
c15770	1.7096	-0.603258	2.83395	-	DeoR family transcriptional regulator
c31510	5.77105	-1.33988	4.30714	-	DNA-binding protein
c12350	1.0237	0.445537	2.29768	-	transcriptional regulator
c36950	1.04724	-0.42889	2.44175	-	transcriptional regulator
c35550	10.2101	-1.22718	8.31996	-	Fur family transcriptional regulator
c22950	1.29411	-0.497182	2.6029	-	two-component response regulator
c14130	1.68488	-0.6931	2.43094	-	transcriptional regulator
c37800	1.34914	-0.622234	2.16822	-	transcriptional regulator
c06150	3.05798	-1.32896	2.30103	-	transcriptional regulator
c25410	0.70337	-0.322815	2.17886	-	transcriptional regulator
c18060	1.69091	-0.411671	4.10742	-	transcriptional regulator
c07840	2.41822	-0.511293	4.72962	-	two-component sensor histidine kinase
c32810	1.59146	-0.406545	3.9146	-	transcriptional regulator
c41490	2.42336	-0.659697	3.67344	greA3	transcription elongation factor
c11350	10.6315	-2.07277	5.12913	-	positive regulator of sigma E activity
c04590	1.59532	-0.442714	3.6035	-	transcriptional regulator
c03210	2.12369	-2.51505	0.844393	-	hypothetical protein
c24220	3.07013	-1.56625	1.96018	-	transcriptional regulator
