## supplementary data 7 for "Pooled CRISPR interference screening identifies crucial transcription factors in gas-fermenting *Clostridium ljungdahlii*"

### Sheet: Sheet1
Supplentary data 7: the knockdown of 18 TF genes through CRISPRi significantly altered cell growth rate of Clostridium ljungdahlii in gas fermentation.
Synonym	Score	Fitness	NegativeLog10P	Product	Gene Function
c12350	1.0237	0.445537	2.29768	-	transcriptional regulator
c01230	9.76112	-1.39979	6.97327	-	LacI family transcriptional regulator
c01560	6.84256	-1.13129	6.04843	-	hypothetical protein
c03210	2.12369	-2.51505	0.844393	-	hypothetical protein
c06150	3.05798	-1.32896	2.30103	-	transcriptional regulator
c07960	15.2503	-1.74619	8.73349	hrcA	heat-inducible transcription repressor
c08220	9.52401	-1.18094	8.06476	rpoD	RNA polymerase sigma factor
c11190	5.77091	-1.24435	4.63768	argR	arginine repressor
c11350	10.6315	-2.07277	5.12913	-	positive regulator of sigma E activity
c12100	4.53723	-1.49867	3.02751	-	transcriptional regulator
c12190	9.49116	-1.36122	6.97255	fur2	ferric uptake regulation protein
c24220	3.07013	-1.56625	1.96018	-	transcriptional regulator
c30510	9.9839	-1.56183	6.39244	-	GntR family transcriptional regulator
c31510	5.77105	-1.33988	4.30714	-	DNA-binding protein
c35550	10.2101	-1.22718	8.31996	-	Fur family transcriptional regulator
c39160	3.08383	-1.1624	2.65299	-	transcriptional regulator
c41360	6.58422	-1.36552	4.82176	ctsR	transcriptional repressor
c42200	13.0469	-1.80328	7.23507	-	MarR family transcriptional regulator
