## Supplementary material for "Pooled CRISPR interference screening identifies crucial transcription factors in gas-fermenting *Clostridium ljungdahlii*": supplenmetary data 3

### Sheet: Sheet1
Supplentary data 3: 75 TF genes have potential associations with the heterotrophic growth of Clostridium ljungdahlii. NegativeLog10P, obtained by two-tailed MWU test.
Synonym	Score	Fitness	NegativeLog10P	Product	Gene Function
c41930	0.685776	-0.3646	1.8809	-	transcriptional regulator
c07960	7.23222	-1.55558	4.6492	hrcA	heat-inducible transcription repressor
c29570	0.68674	-0.453373	1.51474	crp2	regulatory protein
c16040	0.882528	-0.459486	1.92069	-	PadR family transcriptional regulator
c06510	0.690204	-0.311336	2.21691	-	transcriptional regulator
c12190	0.918132	-0.559273	1.64165	fur2	ferric uptake regulation protein
c06760	0.713027	0.529057	1.34773	-	transcriptional regulator
c01560	3.92547	-0.91901	4.27141	-	hypothetical protein
c15240	1.42391	-0.601426	2.36755	-	transcriptional regulator
c25910	0.962541	-0.681293	1.41282	rpoE1	RNA polymerase sigma-E factor
c00590	2.48744	-0.733559	3.39091	-	IclR family transcriptional regulator
c41230	0.881878	-0.501546	1.75832	sigH	RNA polymerase sigma-H factor
c41800	2.43225	-0.785838	3.0951	-	transcriptional regulator
c03030	3.11094	-0.868597	3.58157	-	CopG-family transcriptional regulator
c41720	1.76675	-0.810287	2.1804	mfd	transcription-repair coupling factor
c00130	0.743741	-0.360234	2.06461	-	transcriptional regulator
c39170	2.26331	-0.670981	3.37313	-	RNA polymerase sigma-54 factor
c06730	1.01112	-0.394013	2.56622	-	transcriptional regulator
c21050	3.10666	-0.896057	3.46704	-	Lrp family transcriptional regulator
c06160	1.98426	-1.05982	1.87226	-	transcriptional regulator
c40070	0.959519	0.753031	1.27421	-	hypothetical protein
c06450	1.1519	-0.622198	1.85133	-	transcriptional regulatory protein
c18110	2.00643	0.708137	2.83339	-	DeoR family transcriptional regulator
c25160	0.671244	-0.406781	1.65014	-	transcriptional regulator
c23300	0.936997	-0.469739	1.99472	-	transcriptional regulator
c03300	0.783429	-0.443309	1.76723	-	hypothetical protein
c31720	0.72286	-0.672652	1.07464	-	transcriptional regulator
c31690	0.800083	-0.381999	2.09446	-	hypothetical protein
c06950	3.05153	-0.727342	4.19546	-	transcriptional regulator
c08220	1.86404	-0.639807	2.91344	rpoD	RNA polymerase sigma factor
c25620	1.92422	0.737995	2.60736	-	transcriptional regulator
c32950	0.666892	-0.367682	1.81377	-	transcriptional regulator
c03040	0.904018	-0.440363	2.05289	-	transcriptional regulator
c19300	0.85563	-0.531125	1.61098	-	regulatory protein
c08130	9.80153	-1.26335	7.75839	-	transcriptional regulator
c09320	2.03839	0.873231	2.33431	-	transcriptional regulator
c34750	0.729146	0.498771	1.46189		LysR family transcriptional regulator
c20610	0.927201	-0.819132	1.13193	-	DeoR family transcriptional regulator
c30510	1.10038	-0.413186	2.66317	-	GntR family transcriptional regulator
c41360	1.78764	-0.720348	2.48164	ctsR	transcriptional repressor
c21620	0.852014	-0.434503	1.96089	-	transcriptional regulator
c39160	1.29952	-1.23266	1.05424	-	transcriptional regulator
c27510	1.14716	-0.374742	3.06121	-	RNA polymerase sigma factor
c26770	1.33412	-0.924177	1.44358	-	transcriptional regulator
c01860	1.21395	-0.431532	2.81312	-	transcriptional regulator
c14210	0.966659	-0.655093	1.4756	-	regulatory protein
c07090	0.838891	-0.562609	1.49107	-	transcriptional regulator
c23930	2.99115	-0.701946	4.26123	-	transcriptional regulator
c26940	1.0034	-0.343228	2.92343	-	transcriptional regulator
c00230	1.00228	-0.421607	2.3773	-	DNA-binding protein
c20730	1.62651	-0.544775	2.98565	-	transcriptional regulator
c01900	2.07883	-0.805865	2.57962	-	transcriptional regulator
c33300	1.26404	-0.508916	2.4838	-	LysR family transcriptional regulator
c41170	0.700861	-0.77607	0.90309	nusG	transcription antitermination protein NusG
c21350	1.27403	-0.640713	1.98846	-	rpiR family transcriptional regulator
c11520	1.42081	-0.47588	2.98565	-	transcriptional regulator
c10410	2.57468	0.830716	3.09935	-	RNA polymerase sigma factor for flagellar operon FliA
c15770	2.73939	-0.794586	3.44757	-	DeoR family transcriptional regulator
c12350	1.2597	0.714103	1.76404	-	transcriptional regulator
c41760	7.98997	-1.43243	5.57793	-	sensory transduction protein
c40110	0.869825	0.871551	0.99802	-	transcriptional regulatory protein
c35550	6.09712	-1.28996	4.7266	-	Fur family transcriptional regulator
c22950	1.11001	-0.450334	2.46485	-	two-component response regulator
c14130	0.651719	-0.51077	1.27595	-	transcriptional regulator
c10510	1.3945	-0.636007	2.19258	-	transcriptional regulator
c06150	2.79787	-1.39894	2	-	transcriptional regulator
c25410	0.89381	-0.644341	1.38717	-	transcriptional regulator
c32810	1.72257	-0.579972	2.9701	-	transcriptional regulator
c00820	0.693115	0.374387	1.85133	-	transcriptional regulator
c41490	1.74372	-0.794852	2.19376	greA3	transcription elongation factor
c23920	1.15145	-0.517628	2.22448	-	molybdopterin-guanine dinucleotide biosynthesis protein
c04690	0.930512	-0.435938	2.13451	-	MarR family transcriptional regulator
c03210	2.88283	-1.56369	1.84361	-	hypothetical protein
c34350	0.758306	-0.421434	1.79935	-	metal dependent transcriptional regulator
c07540	0.780208	-0.422177	1.84806	-	transcriptional regulator
