## Supplementary material for "Pooled CRISPR interference screening identifies crucial transcription factors in gas-fermenting *Clostridium ljungdahlii*": supplenmetary data 5

### Sheet: Sheet1
Supplentary data 5: 33 TF genes play crucial regulatory roles in Clostridium ljungdahlii grown on both sugars and C1 gases.
Synonym	Product	Gene Function
c07960	hrcA	heat-inducible transcription repressor
c16040	-	PadR family transcriptional regulator
c12190	fur2	ferric uptake regulation protein
c06760	-	transcriptional regulator
c01560	-	hypothetical protein
c25910	rpoE1	RNA polymerase sigma-E factor
c00590	-	IclR family transcriptional regulator
c03030	-	CopG-family transcriptional regulator
c06160	-	transcriptional regulator
c08220	rpoD	RNA polymerase sigma factor
c32950	-	transcriptional regulator
c08130	-	transcriptional regulator
c09320	-	transcriptional regulator
c20610	-	DeoR family transcriptional regulator
c30510	-	GntR family transcriptional regulator
c41360	ctsR	transcriptional repressor
c39160	-	transcriptional regulator
c01860	-	transcriptional regulator
c07090	-	transcriptional regulator
c23930	-	transcriptional regulator
c26940	-	transcriptional regulator
c21350	-	rpiR family transcriptional regulator
c10410	-	RNA polymerase sigma factor for flagellar operon FliA
c15770	-	DeoR family transcriptional regulator
c12350	-	transcriptional regulator
c35550	-	Fur family transcriptional regulator
c22950	-	two-component response regulator
c14130	-	transcriptional regulator
c06150	-	transcriptional regulator
c25410	-	transcriptional regulator
c32810	-	transcriptional regulator
c41490	greA3	transcription elongation factor
c03210	-	hypothetical protein
